# Global propagation of genetic perturbation effects through genome-wide stoichiometry conservation architecture

**DOI:** 10.1101/2025.05.26.656078

**Authors:** Genta Chiba, Ken-ichiro F. Kamei, Arisa H. Oda, Kunihiro Ohta, Yuichi Wakamoto

**Author notes:** These authors contributed equally to this work (Genta Chiba, Ken-ichiro F. Kamei).

## Abstract

Understanding how specific genetic changes lead organisms to different phenotypes is the cornerstone of genetics. However, even a single gene perturbation can cause global changes in gene expression profiles. Consequently, predicting which genes will be affected by a particular genetic perturbation remains a challenge. Here, we analyze changes in genome-wide gene expression profiles caused by single-gene perturbations in bacterial, worm, and human cells and show a simple rule that genes that intrinsically maintain the ratio of expression levels (stoichiometry) with a perturbed gene are more likely to be affected when it is deleted or inactivated. Furthermore, deleting a gene that maintains their stoichiometry with more genes tend to affect the expression levels of other genes genome-wide. Stoichiometry-conserving gene clusters can be found beyond local transcriptional regulatory units and metabolic pathways. Thus, the effects of genetic perturbations are propagated to other genes through a multi-level stoichiometry-conserving architecture in cells.
