## Supplementary material for "Global propagation of genetic perturbation effects through genome-wide stoichiometry conservation architecture": Table S1

### Sheet: S1
	strain_name	deleted-gene_name	b_number	function	COG_class	COG_category
1	ΔaphA	aphA	b4055	acid phosphatase / phosphotransferase	Metabolism/Poorly characterized	Inorganic ion transport and metabolism/General function prediction only
2	ΔargG	argG	b3172	argininosuccinate synthetase	Metabolism	Amino acid transport and metabolism
3	ΔaroG	aroG	b0754	3-deoxy-7-phosphoheptulonate synthase	Metabolism	Amino acid transport and metabolism
4	ΔatpB	atpB	b3738	ATP synthase F_o complex subunit a	Metabolism	Energy production and conversion
5	ΔbioA	bioA	b0774	adenosylmethionine-8-amino-7-oxononanoate aminotransferase	Metabolism	Coenzyme transport and metabolism
6	ΔcitD	citD	b0617	citrate lyase [acyl carrier protein] component	Metabolism	Energy production and conversion
7	ΔcyaA	cyaA	b3806	adenylate cyclase	Cellular processes and signaling	Signal transduction mechanisms
8	ΔcysC	cysC	b2750	adenylyl-sulfate kinase	Metabolism	Inorganic ion transport and metabolism
9	ΔcysQ	cysQ	b4214	3'(2'),5'-bisphosphate nucleotidase
10	ΔdsbA	dsbA	b3860	thiol:disulfide oxidoreductase DsbA
11	ΔepmB	epmB	b4146	lysine 2,3-aminomutase	Metabolism	Amino acid transport and metabolism
12	ΔfabH	fabH	b1091	3-oxoacyl-[acyl carrier protein] synthase 3	Metabolism	Lipid transport and metabolism
13	ΔlapB	lapB	b1280	lipopolysaccharide assembly protein B	Cellular processes and signaling	Cell wall/membrane/envelope biogenesis
14	ΔmetA	metA	b4013	homoserine $O$-succinyltransferase	Metabolism	Amino acid transport and metabolism
15	ΔopgG	opgG	b1048	osmoregulated periplasmic glucans biosynthesis protein G	Cellular processes and signaling	Cell wall/membrane/envelope biogenesis
16	ΔpabA	pabA	b3360	aminodeoxychorismate synthase subunit 2	Metabolism	Amino acid transport and metabolism/Coenzyme transport and metabolism
17	ΔptsI	ptsI	b2416	PTS enzyme I
18	ΔrplI	rplI	b4203	50S ribosomal subunit protein L9	Information storage and processing	Translation, ribosomal structure and biogenesis
19	ΔseqA	seqA	b0687	negative modulator of initiation of replication	Information storage and processing	Replication, recombination and repair
20	ΔtyrA	tyrA	b2600	fused chorismate mutase/prephenate dehydrogenase		Amino acid transport and metabolism
21	ΔygfZ	ygfZ	b2898	folate-binding protein	Cellular processes and signaling	Posttranslational modification, protein turnover, chaperones
