## Supplementary material for "Global propagation of genetic perturbation effects through genome-wide stoichiometry conservation architecture": Table S2

### Sheet: S2
	strain_name	gene_name	b_number	growth_rate	AUC	lag_time	maxOD
1	ΔaphA	aphA	b4055	0.00242938	2181.42	190	1.03629
2	ΔargG	argG	b3172	0.00261411	2426.52	195	1.15937
3	ΔaroG	aroG	b0754	0.00207946	2350.75	245	1.11867
4	ΔatpB	atpB	b3738	0.00221092	1819.74	185	0.848281
5	ΔbioA	bioA	b0774	0.000154717	146.318	1209	0.222696
6	BW25113	BW25113	b0000	0.00263596	2535.12	185	1.19468
7	ΔcitD	citD	b0617	0.0025828	2410.15	215	1.12437
8	ΔcyaA	cyaA	b3806	0.00170289	2218.22	290	1.13395
9	ΔcysC	cysC	b2750	0.00182369	1300.01	210	0.637908
10	ΔcysQ	cysQ	b4214	0.00187824	1635.37	235	0.843973
11	ΔdsbA	dsbA	b3860	0.00255383	2241.69	225	1.14397
12	ΔepmB	epmB	b4146	0.00220551	2160.48	235	1.05937
13	ΔfabH	fabH	b1091	0.002239	1901.04	295	0.898176
14	ΔlapB	lapB	b1280	0.00232903	2364.61	255	1.11795
15	ΔmetA	metA	b4013	0.00258259	2538.55	180	1.19715
16	ΔopgG	opgG	b1048	0.002455	2361.28	195	1.13654
17	ΔpabA	pabA	b3360	0.000283119	597.225	305	0.389031
18	ΔptsI	ptsI	b2416	0.0020099	1869.3	205	0.975384
19	ΔrplI	rplI	b4203	0.00254852	2108.72	195	1.07439
20	ΔseqA	seqA	b0687	0.00226522	2374.15	175	1.16637
21	ΔtyrA	tyrA	b2600	0.00226083	1805.16	195	0.820169
22	ΔygfZ	ygfZ	b2898	0.00147765	1533.33	265	0.843237
